# The Cation/H^+^ exchanger OsCAX2 is involved in cadmium tolerance and accumulation through vacuolar sequestration in rice

**DOI:** 10.1101/2022.11.22.517486

**Authors:** Wenli Zou, Junhui Zhan, Lijun Meng, Yuetong Chen, Dandan Chen, Mingpei Zhang, Haohua He, Jingguang Chen, Guoyou Ye

## Abstract

Excessive cadmium (Cd) in rice grains is a serious food safety problem. The development of Cd-safe varieties requires the identification of germplasms and genes with major effect on Cd accumulation but without negative effects on other important traits. Here, we reported that OsCAX2, a member of the rice Cation/H^+^ exchanger (CAX) family, is an important Cd transporter. *OsCAX2* encodes a tonoplast-localized protein and is strongly upregulated by Cd, mainly expresses in root exodermis, parenchyma in cortex, endodermis and stele cells. Depletion of *OsCAX2* resulted in enhanced Cd sensitivity and root-to-shoot translocation in rice, while overexpression of *OsCAX2* significantly increased Cd tolerance and reduced Cd transport by promoting root Cd influx and vacuolar storage, which ultimately reduced Cd transport via xylem. *OsCAX2* also had significant effects on tissues/organs distribution of Cd but had no effects on grain yield and agronomic traits. Importantly, the *OsCAX2* overexpressing lines had more than 70% lower grain Cd accumulation, increased iron (Fe), zinc (Zn) and manganese (Mn) and reduced copper (Cu) accumulation. Therefore, *OsCAX2* is an ideal gene for developing Cd-safe rice varieties via transgenic approach.
