## Supplemental Table 1 for "The Cation/H^+^ exchanger OsCAX2 is involved in cadmium tolerance and accumulation through vacuolar sequestration in rice"

### Sheet: Sheet1
Supplemental Table 1| Primer sequences used in this study.
Primer name	Primer sequence 5’-3’	Purpose
OsCAX2-sgRNA-1F	CAGTCAAACATGCTGTTGGTTCT	For CRISPR/Cas9 vector construction
OsCAX2-sgRNA-1R	AACAGAACCAACAGCATGTTTGA
OsCAX2-sgRNA-2F	CAGTCAAACATGCTGTTGGTTCT
OsCAX2-sgRNA-2R	AACAGAACCAACAGCATGTTTGA
OsCAX2-Cas9-ID-1F	CCATTCCATTTCCTTGTT	For Homozygous mutant identification
OsCAX2-Cas9-ID-1R	CATGATACTG AGGAGAAATT G
OsCAX2-Cas9-ID-2F	CCATTCCATTTCCTTGTT
OsCAX2-Cas9-ID-2R	CATGATACTG AGGAGAAATT G
OsCAX2-ORF-F	ATGATGGGGGCGGAGAAG	For Fragment amplification
OsCAX2-ORF-R	TCACTTGTTGTTACCTGTTG
pOsCAX2-F	TGTACTGGAT GTCTGGATGCAA
pOsCAX2-R	CCGCGAACCC AACCCAAT
pOsCAX2::OsCAX2-F	CCTTGTGGCTATCACCACTGTCA
pOsCAX2::OsCAX2-R	GTATGATTCCAGTCTGAAATG
pYES2-OsCAX2-ORF-F	CTTGGTACCGAGCTCGGATCCATGATGGGGGCGGAGAAG	For heterologous yeast assay vector construction
pYES2-OsCAX2-14AA-F	CTTGGTACCGAGCTCGGATCCATGGAGGAGGGCGGGGGCT
pYES2-OsCAX2-40AA-F	CTTGGTACCGAGCTCGGATCCATGGGGTCGCTCGCCGCGGT
pYES2-OsCAX2-ORF-R	TGATGGATATCTGCAGAATTCTCACTTGTTGTTACCTGTTG
pYES2-AtNRAMP1-ORF-F	CTTGGTACCGAGCTCGGATCCATGGCGGCTACAGGATCT
pYES2-AtNRAMP1-ORF-R	TGATGGATATCTGCAGAATTCTCAGTCAACA TCGGAGGTA
1300-OsCAX2-F	GGGGACAAGTTTGTACAAAAAAGCAGGCTTCATGATGGGGGCGGAGAAG	For entry vector construction
1300-OsCAX2-R	GGGGACCACTTTGTACAAGAAAGCTGGGTCCTTGTTGTTACCTGTTG
1300-pOsCAX2-F	GGGGACAAGTTTGTACAAAAAAGCAGGCTTCTGTACTGGAT GTCTGGATGCAA
1300-pOsCAX2-R	GGGGACCACTTTGTACAAGAAAGCTGGGTCCCGCGAACCC AACCCAAT
1300-pOsCAX2::OsCAX2-F	GGGGACAAGTTTGTACAAAAAAGCAGGCTTCCCTTGTGGCTATCACCACTGTCA
1300-pOsCAX2::OsCAX2-R	GGGGACCACTTTGTACAAGAAAGCTGGGTCGTATGATTCCAGTCTGAAATG
OsActin-RT-F	GGAACTGGTATGGTCAAGGC	For real time-PCR
OsActin-RT-R	AGTCTCATGGATAACCGCAG
OsCAX2-RT-F	CGTCATGCTCCACTACCTCT
OsCAX2-RT-R	TCCCAATCTCTCAGCCAAGG
